# Increased host diversity limits bacterial generalism but may promote microbe-microbe interactions

**DOI:** 10.1101/2024.04.24.590977

**Authors:** Iris A Holmes, José G Martínez-Fonseca, Rudolf von May, Briana A Sealey, Peter A Cerda, Maggie R Grundler, Erin P Westeen, Daniel Nondorf, Joanna G Larson, Christopher R Myers, Tory A Hendry

**Affiliations:** Cornell Institute of Host-Microbe Interactions and Disease, Cornell University, Ithaca, NY 14853, USA; Department of Microbiology, Cornell University, Ithaca, NY 14853, USA; Department of Public and Ecosystem Health, Ithaca, NY 14853, USA; Museum of Zoology and Department of Ecology and Evolutionary Biology, University of Michigan, Ann Arbor, MI 48109, USA; School of Forestry, Northern Arizona University, Flagstaff, AZ 86011, USA; Biology Program, California State University Channel Islands, Camarillo, CA 93012, USA; Department of Integrative Biology, University of Texas, Austin, TX 78712, USA; Department of Environmental Science, Policy, and Management and Museum of Vertebrate Zoology, University of California, Berkeley, CA 94720, USA; Department of Biology, University of Virginia, Charlottesville, VA 22903, USA; Department of Biological Sciences and Museum of Biodiversity, University of Notre Dame, Notre Dame, IN 46556, USA; Center for Computing & Laboratory of Atomic and Solid State Physics, Cornell University, Ithaca, NY 14853, USA

## Abstract

Host-associated bacteria vary in their host breadth, which can impact ecological interactions. By colonizing diverse hosts, host generalists can have disproportionate ecological impacts. For bacteria, host generalism may advantageous, particularly when the availability of specific hosts is variable. It is unclear how much the ability to evolve generalism, by inhabiting diverse hosts, is constrained in host-associated bacteria. We hypothesized that constraints on bacterial generalism will differ depending on the availability of specific host species. To test this, we assessed patterns of diversity and specialization in the cloacal microbiomes of reptile communities from the temperate zone to the tropics, where the diversity and abundance of host species varies substantially. Within these communities, generalist taxa tended to be Proteobacteria, whereas specialists tended to be Firmicutes. We found that bacterial generalists were less prevalent in the highest diversity host communities, and in keeping with this, Proteobacteria were less diverse in these communities. Generalist taxa became relatively less widespread across host species only in the two most diverse host communities. We therefore conclude that the constraint on generalism is not driven by absolute incompatibility with some host species, but rather from competition with host adapted specialist lineages. In the high-diversity communities, we found that the successful generalists, typically Proteobacteria, were disproportionately likely to co-occur with one another across evolutionarily disparate hosts within the community. Our data indicate that bacterial lineages can adapt to the evolutionary pressures of high diversity host communities either by specializing on hosts or by forming cohorts of co-occurring bacterial lineages.
