## Supplemental Table 1 for "Increased host diversity limits bacterial generalism but may promote microbe-microbe interactions"

sample name	locality	order	family	genus	species	lat	long
Anca1-6-14_S165	Georgia	Sauria	Dactyloidae	Anolis	carolinensis	32.4356	-81.8171
Anca2-9-24_S166	Georgia	Sauria	Dactyloidae	Anolis	carolinensis	32.4356	-81.8171
Anca3-9-24_S167	Georgia	Sauria	Dactyloidae	Anolis	carolinensis	32.4356	-81.8171
Ansa1-6-17_S168	Georgia	Sauria	Dactyloidae	Anolis	sagrei	32.4232	-81.7961
Coco1-6-5_S169	Georgia	Ophidia	Colubridae	Coluber	constrictor	32.3425	-80.8389
Coco2-6-5_S170	Georgia	Ophidia	Colubridae	Coluber	constrictor	32.3425	-80.8389
Coco3-6-5_S171	Georgia	Ophidia	Colubridae	Coluber	constrictor	32.3425	-80.8389
Crad1-10-19_S172	Georgia	Ophidia	Vipiridae	Crotalus	adamanteus
Crho1_S173	Georgia	Ophidia	Vipiridae	Crotalus	horridus
Crho2_S174	Georgia	Ophidia	Vipiridae	Crotalus	horridus
Crho3-6-8_S175	Georgia	Ophidia	Vipiridae	Crotalus	horridus	32.6487	-81.8407
Dipa1_S176	Georgia	Ophidia	Dipsadinae	Diadophis	punctatus
Dipa2-6-14_S177	Georgia	Ophidia	Dipsadinae	Diadophis	punctatus	37.3758	-80.5231
Lage1-6-5_S178	Georgia	Ophidia	Colubridae	Lampropeltis	getula	32.6487	-81.8407
Mafl1-5-20_S179	Georgia	Ophidia	Colubridae	Masticophis	flagellum	33.0601	-81.6168
Mesaspis_S336	Nicaragua	Sauria	Anguidae	Mesaspis	moreletti
Nefa1_S180	Georgia	Ophidia	Natricinae	Nerodia	fasciata
Nefa2-6-5_S181	Georgia	Ophidia	Natricinae	Nerodia	fasciata	32.3425	-80.8389
Nefa3-6-5_S182	Georgia	Ophidia	Natricinae	Nerodia	fasciata	32.3425	-80.8389
Nesi1-6-14_S183	Georgia	Ophidia	Natricinae	Nerodia	sipedon	37.3758	-80.5231
Nesi2-6-14_S184	Georgia	Ophidia	Natricinae	Nerodia	sipedon	37.3758	-80.5231
Nesi3-6-14_S185	Georgia	Ophidia	Natricinae	Nerodia	sipedon	37.3758	-80.5231
Neta1-6-5_S186	Georgia	Ophidia	Natricinae	Nerodia	taxispilota	32.6487	-81.8407
Neta2-10-4_S187	Georgia	Ophidia	Natricinae	Nerodia	taxispilota
Opae1-6-5_S188	Georgia	Ophidia	Colubridae	Opheodrys	aestivus	32.3425	-80.8389
Opve1-6-5_S189	Georgia	Ophidia	Colubridae	Opheodrys	ventralis	32.3425	-80.8389
Paal1_S190	Georgia	Ophidia	Colubridae	Pantherophis	alleghaniensis
Paal2_S191	Georgia	Ophidia	Colubridae	Pantherophis	alleghaniensis
Paal3_S192	Georgia	Ophidia	Colubridae	Pantherophis	alleghaniensis
Pagu1_S195	Georgia	Ophidia	Colubridae	Pantherophis	guttatus
Pagu3-5-20_S197	Georgia	Ophidia	Colubridae	Pantherophis	guttatus
Pagu3_S196	Georgia	Ophidia	Colubridae	Pantherophis	guttatus	33.0735	-81.6328
Plin1-6-5_S199	Georgia	Sauria	Scinciade	Plestiodon	inexpectatus	32.3425	-80.8389
Plin1_S198	Georgia	Sauria	Scinciade	Plestiodon	inexpectatus	32.3425	-80.8389
Plin2_S200	Georgia	Sauria	Scinciade	Plestiodon	inexpectatus	32.3425	-80.8389
Pll11-10-4_S201	Georgia	Sauria	Scinciade	Plestiodon	inexpectatus
RAB-0723_S3	Peru	Sauria	Dactyloidae	Anolis	fuscoauratus	-12.570259	-70.081684
RAB-0747_S4	Peru	Sauria	Dactyloidae	Anolis	fuscoauratus
RAB-0748_S5	Peru	Sauria	Dactyloidae	Anolis	punctatus
RAB-0749_S6	Peru	Sauria	Dactyloidae	Anolis	nitens	-12.570259	-70.081684
RAB-0750_S7	Peru	Sauria	Teiidae	Kentropyx	pelviceps
RAB-0804_S8	Peru	Ophidia	Colubridae	Chironius	multiventris	-12.570259	-70.081684
RAB-0805_S9	Peru	Ophidia	Colubridae	Chironius	multiventris
RAB-0806_S10	Peru	Ophidia	Colubridae	Drymobius	rhombifer
RAB-0833_S11	Peru	Sauria	Gekkonidae	Thecadactylus	solimoensis
RAB-0835_S12	Peru	Sauria	Dactyloidae	Anolis	nitens
RAB-0836_S13	Peru	Sauria	Gekkonidae	Thecadactylus	solimoensis
RAB-0837_S14	Peru	Sauria	Gekkonidae	Gonatodes	humeralis
RAB-0838_S15	Peru	Sauria	Gymnopthalmidae	Cercosaura	eigenmanni
RAB-0839_S16	Peru	Sauria	Gymnopthalmidae	Bachia	trisanale	-12.570259	-70.081684
RAB-0842_S17	Peru	Sauria	Gymnopthalmidae	Ptychoglossus	brevifrontalis
RAB-0843_S18	Peru	Sauria	Dactyloidae	Anolis	fuscoauratus
RAB-0844_S19	Peru	Sauria	Dactyloidae	Anolis	ortonii	-12.57059	-70.09869
RAB-0846_S20	Peru	Sauria	Gymnopthalmidae	Bachia	trisanale
RAB-0849_S21	Peru	Ophidia	Colubridae	Drymoluber	dichrous
RAB-0850_S22	Peru	Ophidia	Dipsadinae	Imantodes	chenchoa	-12.570259	-70.081684
RAB-0862_S23	Peru	Ophidia	Dipsadinae	Atractus	elaps	-12.570259	-70.081684
RAB-0863_S24	Peru	Sauria	Tropiduridae	Plica	plica
RAB-0864_S25	Peru	Sauria	Gymnopthalmidae	Cercosaura	eigenmanni	-12.570259	-70.081684
RAB-0865_S26	Peru	Sauria	Gymnopthalmidae	Cercosaura	eigenmanni	-12.570259	-70.081684
RAB-0866_S27	Peru	Sauria	Gymnopthalmidae	Cercosaura	eigenmanni
RAB-0867_S28	Peru	Sauria	Gymnopthalmidae	Bachia	dorbignyi
RAB-0868_S29	Peru	Sauria	Gymnopthalmidae	Bachia	trisanale	-12.570259	-70.081684
RAB-0869_S30	Peru	Sauria	Teiidae	Kentropyx	pelviceps
RAB-0871_S31	Peru	Sauria	Gekkonidae	Thecadactylus	solimoensis
RAB-0905_S32	Peru	Sauria	Gymnopthalmidae	Cercosaura	eigenmanni	-12.570259	-70.081684
RAB-0906_S33	Peru	Sauria	Gymnopthalmidae	Cercosaura	eigenmanni	-12.570259	-70.081684
RAB-0907_S34	Peru	Sauria	Tropiduridae	Plica	plica	-12.570259	-70.081684
RAB-0908_S35	Peru	Sauria	Tropiduridae	Plica	umbra
RAB-0909_S36	Peru	Ophidia	Dipsadinae	Atractus	elaps
RAB-0910_S37	Peru	Ophidia	Dipsadinae	Atractus	sp	-12.570259	-70.081684
RAB-0931_S38	Peru	Ophidia	Dipsadinae	Oxyrhopus	formosus	-12.570259	-70.081684
RAB-0932_S39	Peru	Ophidia	Colubridae	Leptophis	ahaetulla
RAB-0933_S40	Peru	Ophidia	Colubridae	Leptophis	ahaetulla	-12.570259	-70.081684
RAB-0935_S41	Peru	Sauria	Teiidae	Kentropyx	pelviceps	-12.570259	-70.081684
RAB-0936_S42	Peru	Ophidia	Dipsadinae	Oxyrhopus	melanogenys
RAB-0937_S43	Peru	Ophidia	Dipsadinae	Atractus	flammigerus	-12.570259	-70.081684
RAB-0939_S44	Peru	Ophidia	Dipsadinae	Imantodes	cenchoa
RAB-0940_S45	Peru	Ophidia	Typhlopidae	Typhlops	reticulatus
RAB-0941_S46	Peru	Sauria	Gymnopthalmidae	Alopoglossus	angulatus
RAB-0942_S47	Peru	Sauria	Gymnopthalmidae	Ptychoglossus	brevifrontalis	-12.570259	-70.081684
RAB-0943_S48	Peru	Sauria	Dactyloidae	Anolis	fuscoauratus
RAB-0944_S49	Peru	Sauria	Gymnopthalmidae	Cercosaura	eigenmanni
RAB-0951_S50	Peru	Sauria	Teiidae	Kentropyx	pelviceps	-12.570259	-70.081684
RAB-0952_S51	Peru	Sauria	Gymnopthalmidae	Alopoglossus	angulatus	-12.570259	-70.081684
RAB-0953_S52	Peru	Sauria	Gymnopthalmidae	Alopoglossus	angulatus	-12.570259	-70.081684
RAB-0954_S53	Peru	Sauria	Gymnopthalmidae	Cercosaura	argulus	-12.570259	-70.081684
RAB-0955_S54	Peru	Ophidia	Dipsadinae	Oxyrhopus	melanogenys	-12.570259	-70.081684
RAB-0956_S55	Peru	Ophidia	Dipsadinae	Imantodes	cenchoa
RAB-0957_S56	Peru	Ophidia	Colubridae	Tantilla	melanocephala
RAB-0958_S57	Peru	Sauria	Gymnopthalmidae	Cercosaura	eigenmanni
RAB-0970_S58	Peru	Sauria	Gekkonidae	Gonatodes	hasemani	-12.570259	-70.081684
RAB-0971_S59	Peru	Sauria	Gekkonidae	Gonatodes	hasemani
RAB-0996_S60	Peru	Sauria	Dactyloidae	Anolis	nitens
RAB-0997_S61	Peru	Ophidia	Colubridae	Tantilla	melanocephala	-12.570259	-70.081684
RAB-1000_S62	Peru	Ophidia	Dipsadinae	Drepanoides	anomalus	-12.570259	-70.081684
RAB-1004_S63	Peru	Ophidia	Dipsadinae	Oxyrhopus	melanogenys
RAB-1005_S64	Peru	Ophidia	Dipsadinae	Oxyrhopus	melanogenys	-12.570259	-70.081684
RAB-1006_S65	Peru	Ophidia	Dipsadinae	Xenopholis	scalaris
RAB-1007_S66	Peru	Ophidia	Dipsadinae	Xenopholis	scalaris	-12.570259	-70.081684
RAB-1045_S67	Peru	Sauria	Gymnopthalmidae	Cercosaura	eigenmanni
RAB-1046_S68	Peru	Ophidia	Dipsadinae	Dipsas	catesbyi
RAB-1047_S69	Peru	Sauria	Teiidae	Kentropyx	pelviceps
RAB-1048_S70	Peru	Sauria	Tropiduridae	Plica	plica	-12.570259	-70.081684
RAB-1049_S71	Peru	Ophidia	Dipsadinae	Clelia	clelia
RAB-1051_S72	Peru	Sauria	Gymnopthalmidae	Ptychoglossus	brevifrontalis	-12.570259	-70.081684
RAB-1053_S73	Peru	Sauria	Gymnopthalmidae	Ptychoglossus	brevifrontalis
RAB-1077_S74	Peru	Sauria	Teiidae	Kentropyx	pelviceps
RAB-1078_S75	Peru	Sauria	Dactyloidae	Anolis	punctatus	-12.570259	-70.081684
RAB-1079_S76	Peru	Ophidia	Dipsadinae	Xenopholis	scalaris
RAB-1080_S77	Peru	Ophidia	Dipsadinae	Atractus	elaps
RAB-1099_S78	Peru	Ophidia	Elapidae	Micrurus	surinamensis	-12.570259	-70.081684
RAB-1100_S79	Peru	Ophidia	Elapidae	Micrurus	surinamensis	-12.570259	-70.081684
RAB-1101_S80	Peru	Ophidia	Elapidae	Micrurus	surinamensis	-12.570259	-70.081684
RAB-1102_S81	Peru	Ophidia	Dipsadinae	Drepanoides	anomalus
RAB-1104_S82	Peru	Sauria	Gymnopthalmidae	Ptychoglossus	brevifrontalis
RAB-1106_S83	Peru	Ophidia	Colubridae	Tantilla	melanocephala	-12.570259	-70.081684
RAB-1107_S84	Peru	Ophidia	Dipsadinae	Erythrolamprus	sp
RAB-1111_S85	Peru	Ophidia	Dipsadinae	Xenopholis	scalaris
RAB-1113_S86	Peru	Ophidia	Dipsadinae	Dipsas	catesbyi
RAB-1135_S88	Peru	Sauria	Gymnopthalmidae	Alopoglossus	angulatus	-12.570259	-70.081684
RAB-1136_S89	Peru	Sauria	Gymnopthalmidae	Cercosaura	argulus	-12.570259	-70.081684
RAB-1138_S90	Peru	Ophidia	Dipsadinae	Xenopholis	scalaris	-12.570259	-70.081684
RAB-1140_S91	Peru	Ophidia	Aniliidae	Anilius	scytale	-12.57059	-70.09869
RAB-1144_S92	Peru	Ophidia	Elapidae	Micrurus	annelatus	-12.570259	-70.081684
RAB-1147_S93	Peru	Ophidia	Boidae	Corallus	hortulanus
RAB-1182_S94	Peru	Ophidia	Dipsadinae	Leptodeira	annulata	-12.570259	-70.081684
RAB-1183_S95	Peru	Ophidia	Dipsadinae	Leptodeira	annulata	-12.570259	-70.081684
RAB-1185_S96	Peru	Ophidia	Dipsadinae	Taeniophallus	occipitalis
RAB-1186_S99	Peru	Sauria	Gymnopthalmidae	Ptychoglossus	brevifrontalis
RAB-1188_S100	Peru	Sauria	Tropiduridae	Plica	plica
RAB-1216_S101	Peru	Ophidia	Boidae	Epicrates	cenchria
RAB-1231_S102	Peru	Ophidia	Dipsadinae	Leptodeira	annulata
RAB-1232-2_S104	Peru	Ophidia	Dipsadinae	Leptodeira	annulata
RAB-1232_S103	Peru	Ophidia	Dipsadinae	Atractus	flammigerus
RAB-1233_S105	Peru	Ophidia	Dipsadinae	Oxyrhopus	melanogenys
RAB-1234_S106	Peru	Ophidia	Dipsadinae	Siphlophis	compressus
RAB-1235_S107	Peru	Ophidia	Boidae	Corallus	hortulanus
RAB-1274_S108	Peru	Ophidia	Dipsadinae	Atractus	flammigerus
RAB-1275_S109	Peru	Ophidia	Dipsadinae	Dipsas	catesbyi	-12.570259	-70.081684
RAB-1276_S110	Peru	Ophidia	Dipsadinae	Helicops	angulatus
RAB-1277_S111	Peru	Sauria	Gymnopthalmidae	Ptychoglossus	brevifrontalis
RAB-1278_S112	Peru	Ophidia	Vipiridae	Bothrops	brazili	-12.57059	-70.09869
RAB-1279_S113	Peru	Sauria	Gymnopthalmidae	Iphisa	elegans	-12.570259	-70.081684
RAB-1280_S114	Peru	Sauria	Dactyloidae	Anolis	punctatus
RAB-1281_S115	Peru	Sauria	Gymnopthalmidae	Ptychoglossus	brevifrontalis	-12.570259	-70.081684
RAB-1282_S116	Peru	Ophidia	Boidae	Corallus	hortulanus
RAB-1318_S117	Peru	Ophidia	Dipsadinae	Oxyrhopus	melanogenys	-12.570259	-70.081684
RAB-1319_S118	Peru	Ophidia	Colubridae	Dendrophidion	dendrophis
RAB-1320_S119	Peru	Ophidia	Dipsadinae	Atractus	flammigerus
RAB-1321_S120	Peru	Ophidia	Dipsadinae	Oxyrhopus	melanogenys
RAB-1322_S121	Peru	Ophidia	Dipsadinae	Oxyrhopus	melanogenys	-12.570259	-70.081684
RAB-1323_S122	Peru	Ophidia	Colubridae	Dendrophidion	dendrophis
RAB-1324_S123	Peru	Sauria	Gekkonidae	Thecadactylus	solimoensis	-12.570259	-70.081684
RAB-1325_S124	Peru	Sauria	Gekkonidae	Thecadactylus	solimoensis	-12.570259	-70.081684
RAB-1326_S125	Peru	Sauria	Gekkonidae	Thecadactylus	solimoensis	-12.570259	-70.081684
RAB-1329_S126	Peru	Sauria	Dactyloidae	Anolis	nitens
RAB-1330_S127	Peru	Sauria	Gymnopthalmidae	Alopoglossus	angulatus
RAB-1333_S128	Peru	Sauria	Dactyloidae	Anolis	fuscoauratus
RAB-1336_S131	Peru	Sauria	Dactyloidae	Anolis	punctatus	-12.570259	-70.081684
RAB-1341_S132	Peru	Sauria	Gekkonidae	Gonatodes	humeralis	-12.570259	-70.081684
RAB-1342_S133	Peru	Ophidia	Dipsadinae	Atractus	sp
RAB-1343_S134	Peru	Sauria	Gymnopthalmidae	Alopoglossus	angulatus	-12.570259	-70.081684
RAB-1345_S135	Peru	Ophidia	Dipsadinae	Imantodes	lentiferus
RAB-1347_S136	Peru	Ophidia	Dipsadinae	Erythrolamprus	sp
RAB-1348_S137	Peru	Ophidia	Colubridae	Chironius	fuscus
RAB-1349_S138	Peru	Ophidia	Colubridae	Chironius	scurrulus	-12.57059	-70.09869
RAB-1350_S139	Peru	Sauria	Gymnopthalmidae	Bachia	dorbignyi	-12.570259	-70.081684
RAB-1353_S140	Peru	Sauria	Tropiduridae	Plica	umbra
RAB-1354_S141	Peru	Ophidia	Colubridae	Chironius	multiventris	-12.570259	-70.081684
RAB-1362_S142	Peru	Sauria	Tropiduridae	Plica	umbra
RAB-1366_S143	Peru	Ophidia	Boidae	Corallus	hortulanus
RAB-1367_S144	Peru	Ophidia	Dipsadinae	Taeniophallus	occipitalis	-12.570259	-70.081684
RAB-1369_S145	Peru	Ophidia	Dipsadinae	Leptodeira	annulata
RAB-1370_S146	Peru	Ophidia	Dipsadinae	Imantodes	cenchoa
RAB-1372_S147	Peru	Sauria	Tropiduridae	Plica	plica	-12.570259	-70.081684
RAB-1373_S151	Peru	Ophidia	Dipsadinae	Imantodes	cenchoa	-12.570259	-70.081684
RAB-1374_S148	Peru	Ophidia	Dipsadinae	Imantodes	cenchoa
RAB-1375_S149	Peru	Ophidia	Dipsadinae	Atractus	sp	-12.570259	-70.081684
RAB-1376_S150	Peru	Ophidia	Dipsadinae	Drepanoides	anomalus
RAB-1381_S152	Peru	Sauria	Gekkonidae	Gonatodes	hasemani
RAB-1382_S153	Peru	Ophidia	Vipiridae	Bothriopsis	bilineata	-12.570259	-70.081684
RAB-1391_S154	Peru	Sauria	Gymnopthalmidae	Cercosaura	argulus	-12.570259	-70.081684
RAB-1392_S155	Peru	Ophidia	Dipsadinae	Atractus	flammigerus	-12.570259	-70.081684
RAB-1393_S156	Peru	Sauria	Tropiduridae	Plica	umbra
RAB-1394_S157	Peru	Sauria	Gymnopthalmidae	Iphisa	elegans
RAB-1395_S158	Peru	Ophidia	Dipsadinae	Drepanoides	anomalus
RAB-1396_S159	Peru	Ophidia	Colubridae	Drymobius	rhombifer	-12.570259	-70.081684
RAB-1400_S160	Peru	Ophidia	Typhlopidae	Typhlops	reticulatus	-12.570259	-70.081684
RAB-1401_S161	Peru	Ophidia	Colubridae	Drymoluber	dichrous	-12.570259	-70.081684
RAB-1412_S162	Peru	Ophidia	Colubridae	Drymobius	rhombifer	-12.570259	-70.081684
RAB-1418_S163	Peru	Ophidia	Teiidae	Ameiva	ameiva	-12.570259	-70.081684
RAB-1419_S164	Peru	Ophidia	Dipsadinae	Siphlophis	cervinus
RAB-3018_S213	Bartola	Ophidia	Colubridae	Rhinobothryum	bovalli
RAB-3019_S214	Mogoton	Ophidia	Colubridae	Scaphiodontophis	annulatus	13.72662	-86.37499
RAB-3020_S215	Mogoton	Sauria	Scinciade	Sphenomorphus	cherriei	13.74093	-86.37825
RAB-3021_S216	Mogoton	Sauria	Scinciade	Sphenomorphus	cherriei	13.7428	-86.3791
RAB-3022_S217	Mogoton	Ophidia	Dipsadinae	Ninia	sebai	13.74028	-86.37851
RAB-3023_S218	Mogoton	Ophidia	Dipsadinae	Ninia	sebai	13.74008	-86.37814
RAB-3025_S219	Mogoton	Ophidia	Colubridae	Scaphiodontophis	annulatus	13.74277	-86.37907
RAB-3026_S220	Mogoton	Sauria	Dactyloidae	Anolis	dariensis	13.74164	-86.38115
RAB-3027_S221	Mogoton	Ophidia	Dipsadinae	Rhadinaea	kinkelini	13.74523	-86.37877
RAB-3028_S222	Mogoton	Sauria	Dactyloidae	Anolis	dariensis	13.74028	-86.37851
RAB-3029_S223	Mogoton	Sauria	Teiidae	Ameiva	undulata	13.74022	-86.37814
RAB-3035_S224	Mogoton	Ophidia	Dipsadinae	Rhadinaea	kinkelini	13.74307	-86.38142
RAB-3036_S225	Mogoton	Sauria	Phrynosomatidae	Sceloporus	malachiticus	13.74752	-86.38119
RAB-3037_S226	Mogoton	Ophidia	Colubridae	Stenorrhina	degenharti	13.74666	-86.38083
RAB-3039_S227	Mogoton	Sauria	Phrynosomatidae	Sceloporus	variabilis
RAB-3040_S228	Mogoton	Sauria	Dactyloidae	Anolis	quaggulus
RAB-3041_S229	Mogoton	Sauria	Phrynosomatidae	Sceloporus	malachiticus
RAB-3042_S230	Mogoton	Sauria	Dactyloidae	Anolis	tropidonotus
RAB-3043_S231	Mogoton	Sauria	Teiidae	Ameiva	undulata
RAB-3052_S232	Mogoton	Ophidia	Vipiridae	Atropoides	indomitus
RAB-3053_S233	Mogoton	Ophidia	Elapidae	Micrurus	nigrocinctus	13.70566	-86.36117
RAB-3055_S234	Mogoton	Sauria	Dactyloidae	Anolis	tropidonotus
RAB-3056_S235	Mogoton	Ophidia	Colubridae	Oxybelis	aeneus	13.70566	-86.36117
RAB-3057_S236	Mogoton	Ophidia	Colubridae	Spilotes	pullatus	13.68568	-86.36503
RAB-3058_S237	Mogoton	Sauria	Corytophantidae	Basiliscus	vittatus	13.704592	-86.361585
RAB-3059_S238	Mogoton	Ophidia	Colubridae	Drymarchon	melanurus	13.713	-86.36561
RAB-3060_S239	Mogoton	Ophidia	Colubridae	Lampropeltis	abnorma	13.74028	-86.37851
RAB-3061_S240	Mogoton	Sauria	Gymnopthalmidae	Gymnopthalmus	speciosus	13.68412	-86.36528
RAB-3062_S241	Mogoton	Sauria	Corytophantidae	Basiliscus	vittatus	13.704592	-86.361585
RAB-3063_S242	Mogoton	Sauria	Phrynosomatidae	Sceloporus	squamosus
RAB-3064_S243	Mogoton	Sauria	Teiidae	Aspidoscelis	deppii	13.68261	-86.36575
RAB-3065_S244	Mogoton	Sauria	Phrynosomatidae	Sceloporus	squamosus	13.68261	-86.36575
RAB-3069_S245	Mogoton	Ophidia	Dipsadinae	Ninia	maculata	13.7517	-86.38906
RAB-3070_S246	Mogoton	Sauria	Teiidae	Aspidoscelis	motaguae
RAB-3071_S247	Mogoton	Sauria	Dactyloidae	Anolis	sp1
RAB-3072_S248	Momotomobo	Ophidia	Dipsadinae	Conophis	lineatus	13.68444	-86.36581
RAB-3074_S249	Momotomobo	Ophidia	Dipsadinae	Rhadinaea	kinkelini
RAB-3076_S250	Momotomobo	Sauria	Dactyloidae	Anolis	quaggulus
RAB-3078_S251	Momotomobo	Ophidia	Colubridae	Trimorphodon	quadruplex
RAB-3079_S252	Momotomobo	Ophidia	Colubridae	Oxybelis	fulgidus	12.42769	-86.66082
RAB-3080_S253	Momotomobo	Ophidia	Dipsadinae	Leptodeira	nigrofasciata	12.4281	-86.66129
RAB-3081_S254	Momotomobo	Sauria	Gekkonidae	Coleonyx	mitratus	12.42758	-86.66087
RAB-3083_S255	Momotomobo	Sauria	Phrynosomatidae	Sceloporus	squamosus
RAB-3084_S256	Momotomobo	Sauria	Gekkonidae	Coleonyx	mitratus	12.4276	-86.66082
RAB-3085_S257	Momotomobo	Ophidia	Colubridae	Trimorphodon	quadruplex	12.42758	-86.66087
RAB-3086_S258	Momotomobo	Sauria	Dactyloidae	Anolis	cupreus	12.42761	-86.66156
RAB-3087_S259	Momotomobo	Ophidia	Dipsadinae	Conophis	lineatus	12.4281	-86.66129
RAB-3091_S260	Momotomobo	Sauria	Dactyloidae	Anolis	sericeus	12.42856	-86.66312
RAB-3092_S261	Momotomobo	Sauria	Dactyloidae	Anolis	sericeus	12.42856	-86.66312
RAB-3093_S262	Momotomobo	Ophidia	Dipsadinae	Enulius	flavitorques	12.42896	-86.66316
RAB-3097_S263	Momotomobo	Sauria	Scinciade	Mesoscinus	managuae	12.42856	-86.66312
RAB-3098_S264	Momotomobo	Ophidia	Colubridae	Leptodrymus	pulcherrimus	12.42954	-86.662
RAB-3099_S265	Momotomobo	Ophidia	Colubridae	Leptodrymus	pulcherrimus	12.43024	-86.6605
RAB-3100_S266	Momotomobo	Sauria	Gekkonidae	Hemidactylus	frenatus	12.4281	-86.66129
RAB-3101_S267	Momotomobo	Ophidia	Colubridae	Oxybelis	aeneus	12.38338	-86.62867
RAB-3102_S268	Momotomobo	Ophidia	Colubridae	Oxybelis	aeneus	12.38052	-86.63293
RAB-3103_S269	Momotomobo	Ophidia	Colubridae	Leptodrymus	pulcherrimus	12.38251	-86.62734
RAB-3106_S270	Momotomobo	Sauria	Phrynosomatidae	Sceloporus	squamosus
RAB-3107_S271	Momotomobo	Sauria	Phrynosomatidae	Sceloporus	squamosus
RAB-3108_S272	Momotomobo	Sauria	Teiidae	Aspidoscelis	deppii
RAB-3109_S273	Momotomobo	Sauria	Teiidae	Aspidoscelis	deppii
RAB-3110_S274	Momotomobo	Ophidia	Dipsadinae	Leptodeira	nigrofasciata
RAB-3111_S275	Momotomobo	Sauria	Dactyloidae	Anolis	sericeus
RAB-3112_S276	Momotomobo	Ophidia	Dipsadinae	Enulius	flavitorques
RAB-3133_S277	Bartola	Ophidia	Dipsadinae	Imantodes	cenchoa	10.9712	-84.3352
RAB-3134_S278	Bartola	Sauria	Teiidae	Ameiva	festiva	10.97307	-84.33369
RAB-3135_S279	Bartola	Ophidia	Dipsadinae	Sibon	nebulatus	10.97209	-84.33817
RAB-3136_S280	Bartola	Sauria	Corytophantidae	Basiliscus	plumifrons	10.97289	-84.33906
RAB-3137_S281	Bartola	Ophidia	Dipsadinae	Imantodes	cenchoa	10.97195	-84.33417
RAB-3138_S282	Bartola	Ophidia	Dipsadinae	Sibon	nebulatus	10.97162	-84.33691
RAB-3139_S283	Bartola	Sauria	Dactyloidae	Anolis	limifrons
RAB-3140_S284	Bartola	Sauria	Dactyloidae	Anolis	limifrons	10.97289	-84.33906
RAB-3141_S285	Bartola	Sauria	Dactyloidae	Anolis	limifrons	10.97209	-84.33817
RAB-3142_S286	Bartola	Sauria	Dactyloidae	Anolis	limifrons	10.97195	-84.33417
RAB-3143_S287	Bartola	Ophidia	Colubridae	Oxybelis	aeneus	10.97209	-84.33817
RAB-3144_S288	Bartola	Sauria	Gekkonidae	Gonatodes	albogularis
RAB-3145_S291	Bartola	Sauria	Teiidae	Ameiva	undulata
RAB-3146_S292	Bartola	Sauria	Teiidae	Ameiva	festiva
RAB-3157_S293	Bartola	Sauria	Dactyloidae	Anolis	biporcatus
RAB-3159_S294	Bartola	Sauria	Corytophantidae	Basiliscus	plumifrons	10.96862	-84.33595
RAB-3160_S295	Bartola	Ophidia	Colubridae	Chironius	grandisquamis	10.96781	-84.33599
RAB-3161_S296	Bartola	Sauria	Dactyloidae	Anolis	oxylophus	10.97255	-84.33154
RAB-3163_S297	Bartola	Sauria	Gekkonidae	Gonatodes	albogularis	10.97289	-84.33906
RAB-3168_S298	Bartola	Sauria	Dactyloidae	Anolis	sp1	10.97305	-84.33129
RAB-3176_S299	Bartola	Ophidia	Dipsadinae	Leptodeira	septentrionalis
RAB-3177_S300	Bartola	Sauria	Dactyloidae	Anolis	lemurinus	10.97753	-84.33649
RAB-3178_S301	Bartola	Ophidia	Dipsadinae	Ninia	sebae	10.97649	-84.33558
RAB-3179_S302	Bartola	Sauria	Xantusiidae	Lepidophyma	flavimaculatum	10.97422	-84.33645
RAB-3180_S303	Bartola	Sauria	Dactyloidae	Anolis	sp1	10.97649	-84.33558
RAB-3187_S304	Bartola	Ophidia	Colubridae	Dendrophidion	percarinatum	10.97123	-84.33222
RAB-3188_S305	Bartola	Ophidia	Dipsadinae	Nothopsis	rugosus	10.9714	-84.3329
RAB-3189_S306	Bartola	Ophidia	Colubridae	Oxybelis	aeneus	10.97119	-84.33504
RAB-3190_S307	Bartola	Sauria	Dactyloidae	Anolis	capito
RAB-3191_S308	Bartola	Ophidia	Dipsadinae	Mastigodryas	alternatus	10.97167	-84.33714
RAB-3192_S309	Bartola	Sauria	Dactyloidae	Anolis	lemurinus	10.97164	-84.3371
RAB-3193_S310	Bartola	Ophidia	Dipsadinae	Imantodes	cenchoa	10.97174	-84.33305
RAB-3194_S311	Bartola	Sauria	Dactyloidae	Anolis	lemurinus
RAB-3205_S312	Bartola	Sauria	Dactyloidae	Anolis	oxylophus
RAB-3206_S313	Bartola	Sauria	Dactyloidae	Anolis	quaggulus	10.97503	-84.32946
RAB-3207_S314	Bartola	Ophidia	Colubridae	Phrynonax	poecilonotus	10.97292	-84.33902
RAB-3208_S315	Bartola	Sauria	Dactyloidae	Anolis	quaggulus	10.972223	-84.33839
RAB-3209_S316	Bartola	Sauria	Dactyloidae	Anolis	quaggulus	10.97063	-84.33335
RAB-3210_S317	Bartola	Sauria	Corytophantidae	Corytophanes	cristatus	10.97362	-84.3311
RAB-3212_S318	Bartola	Sauria	Corytophantidae	Corytophanes	cristatus	10.97145	-84.33431
RAB-3213_S319	Bartola	Ophidia	Vipiridae	Bothrops	asper	10.97595	-84.33988
RAB-3214_S320	Bartola	Ophidia	Dipsadinae	Dipsas	articulata	10.97637	-84.34001
RAB-3215_S321	Bartola	Ophidia	Dipsadinae	Enulius	sclateri	10.97879	-84.33691
RAB-3216_S322	Bartola	Sauria	Dactyloidae	Anolis	biporcatus	10.97565	-84.33792
RAB-3217_S323	Bartola	Sauria	Teiidae	Ameiva	undulata	10.97862	-84.33811
RAB-3224_S324	Bartola	Ophidia	Vipiridae	Bothriechis	schlegelii	10.97576	-84.3239
RAB-3225_S325	Bartola	Sauria	Teiidae	Ameiva	festiva	10.974	-84.33476
RAB-3226_S326	Bartola	Sauria	Scinciade	Sphenomorphus	cherriei	10.96969	-84.33254
RAB-3227_S327	Bartola	Ophidia	Dipsadinae	Leptodeira	septentrionalis	10.97418	-84.33929
RAB-3228_S328	Bartola	Sauria	Sphaerodactylidae	Sphaerodactylus	millepunctatus	10.97289	-84.33906
RAB-3230_S329	Bartola	Ophidia	Vipiridae	Porthidium	nasutum
RAB-3232_S330	Bartola	Ophidia	Dipsadinae	Leptodeira	septentrionalis
RAB-3233_S331	Bartola	Ophidia	Vipiridae	Bothrops	asper
RAB-3238_S332	Bartola	Sauria	Dactyloidae	Anolis	biporcatus
RAB-3239_S333	Bartola	Sauria	Gekkonidae	Thecadactylus	rapicauda
RAB-3240_S334	Nicaragua	Ophidia	Dipsadinae	Dipsas	articulata
RAB-3241_S335	Nicaragua	Ophidia	Dipsadinae	Leptodeira	rhombifera
Sc-7069984_S359	Michigan	Ophidia	Vipiridae	Sistrurus	catenatus
Sc-7070025_S361	Michigan	Ophidia	Vipiridae	Sistrurus	catenatus
Sc-7070026_S362	Michigan	Ophidia	Vipiridae	Sistrurus	catenatus
Sc-7070042_S360	Michigan	Ophidia	Vipiridae	Sistrurus	catenatus
Scla1_S202	Georgia	Sauria	Phrynosomatidae	Sceloporus	la
Scla2_S203	Georgia	Sauria	Phrynosomatidae	Sceloporus	la
Scun1_S204	Georgia	Sauria	Phrynosomatidae	Sceloporus	la
Scun2_S205	Georgia	Sauria	Phrynosomatidae	Sceloporus	undulatus
Scun3_S206	Georgia	Sauria	Phrynosomatidae	Sceloporus	undulatus
Sd-12S16_S357	Michigan	Ophidia	Natricinae	Storeria	dekayi
Sd-14Jul17_S354	Michigan	Ophidia	Natricinae	Storeria	dekayi
Sd-15A17_S355	Michigan	Ophidia	Natricinae	Storeria	dekayi
Sd-20A17_S356	Michigan	Ophidia	Natricinae	Storeria	dekayi
Sd-27M16_S353	Michigan	Ophidia	Natricinae	Storeria	dekayi
So-25Jun15_S358	Michigan	Ophidia	Natricinae	Storeria	occipitomaculata
Stde1-6-5_S207	Georgia	Ophidia	Natricinae	Storeria	dekayi	32.6487	-81.8407
Stoc1-6-4_S208	Georgia	Ophidia	Natricinae	Storeria	occipitomaculata	32.8795	-81.961
Stoc2-9-23_S209	Georgia	Ophidia	Natricinae	Storeria	occipitomaculata
Tb-7069987_S352	Michigan	Ophidia	Natricinae	Thamnophis	butleri
Tb5-7A17_S351	Michigan	Ophidia	Natricinae	Thamnophis	butleri
Tb6-7A17_S349	Michigan	Ophidia	Natricinae	Thamnophis	butleri
Tb8-7A17_S350	Michigan	Ophidia	Natricinae	Thamnophis	butleri
Thsi1-6-14_S210	Georgia	Ophidia	Natricinae	Thamnophis	sirtalis	37.3758	-80.5231
Thsi2-6-14_S211	Georgia	Ophidia	Natricinae	Thamnophis	sirtalis	37.3758	-80.5231
Thsi3-6-14_S212	Georgia	Ophidia	Natricinae	Thamnophis	sirtalis	37.3758	-80.5231
Ts-7070003_S347	Michigan	Ophidia	Natricinae	Thamnophis	sirtalis
Ts-7070014_S348	Michigan	Ophidia	Natricinae	Thamnophis	sirtalis
Ts1-14Jul17_S340	Michigan	Ophidia	Natricinae	Thamnophis	sirtalis
Ts1-20A17_S346	Michigan	Ophidia	Natricinae	Thamnophis	sirtalis
Ts1-28M17_S337	Michigan	Ophidia	Natricinae	Thamnophis	sirtalis
Ts11-7A17_S342	Michigan	Ophidia	Natricinae	Thamnophis	sirtalis
Ts2-14Jul17_S341	Michigan	Ophidia	Natricinae	Thamnophis	sirtalis
Ts2-15A17_S338	Michigan	Ophidia	Natricinae	Thamnophis	sirtalis
Ts3-15A17_S339	Michigan	Ophidia	Natricinae	Thamnophis	sirtalis
Ts3-17A17_S343	Michigan	Ophidia	Natricinae	Thamnophis	sirtalis
Ts4-7A17_S345	Michigan	Ophidia	Natricinae	Thamnophis	sirtalis
Ts9-7A17_S344	Michigan	Ophidia	Natricinae	Thamnophis	sirtalis
