## Supplemental Table 2 for "Increased host diversity limits bacterial generalism but may promote microbe-microbe interactions"

	Michigan	Georgia	Nicaragua highlands	Nicaragua dry forest	Nicaragua wet forest	Peru wet forest
Shannon all	2.257287199	2.406937048	2.515297862	2.364589826	2.344868531	2.345699943
Shannon Firm	0.741917917	1.27179294	1.552192225	1.061281961	1.544353014	1.522504755
Shannon Prot	1.691684409	1.497765713	1.808558164	1.729469796	1.223402665	1.205771727
Faith all	8.299818653	7.019606533	6.821626955	6.802565884	6.653662979	6.580183093
Faith Firm	1.342696365	1.571253476	2.082693343	1.541236333	1.896149178	1.804430315
Faith Prot	2.514032089	1.885529342	1.963652504	2.369538053	NA	1.853735021
Host spec all	-0.490885025	-0.723349409	-0.6333793	-0.691592747	-0.090446218	-0.753179179
Host spec Firm	-0.921940539	-1.276408349	-0.811233842	-0.949466431	-0.02988296	-1.05582512
Host spec Prot	-0.403688741	-0.559014808	-0.773529937	-0.744942432	-0.286644605	-0.680640771
number pos vs. null	5.26E-16	3.33E-19	4.45E-19	1.82E-19	3.27E-15	2.32E-14
number neg vs. null	0.3847155	1.68E-15	2.13E-09	0.20416587	0.0172263	0.05188217
number pos vs. number neg	5.90E-12	2.14E-14	1.74E-19	6.56E-20	1.14E-14	1.00E-14
abundance pos pairs vs. null	0.01743879	0.42178035	7.00E-30	4.45E-07	3.32E-06	0.01892987
phylo. relatedness of pos pairs vs. null	0.06054136	0.00702414	3.54E-06	0.00029415	0.00027289	2.06E-07
phylo. relatedness of pos pairs vs. size matched ASVs	0.67524617	0.1383659	0.0249737	0.12808691	0.01988283	3.99E-07
number Proteobacteria-Proteobacteria pairs vs. null expectation	2.01E-05	1.03E-08	2.93E-21	2.94E-18	1.16E-22	8.07E-15
phylo. relatedness of hosts vs. null	0.36344345	0.69767449	0.0649028	0.00193947	0.00035182	0.69184098
phylo. relatedness of hosts vs. size matched ASVs	8.32E-08	9.00E-47	2.91E-28	1.37E-28	2.72E-26	1.55E-36
modularity vs. null	3.94E-11	1.12E-06	0.00053044	2.22E-07	0.00022717	0.00981898
number modules vs. null	0.00698336	0.0006646	0.14007095	4.04E-09	0.00040432	0.042993
size modules vs. null	0.00698336	0.0006646	0.14007095	4.04E-09	0.00040432	0.042993
mean number host per module vs. null	2.99E-07	1.31E-11	9.57E-10	1.37E-14	1.18E-12	3.47E-09
module ASV relatedness vs. null	2.06E-09	0.03361005	8.39E-27	2.26E-21	3.89E-24	7.46E-25
module host relatedness vs. null	1.91E-21	3.23E-28	3.44E-28	7.30E-25	2.27E-13	1.62E-08
