## Supplemental Table 3 for "Increased host diversity limits bacterial generalism but may promote microbe-microbe interactions"

	Michigan-Georgia	Michigan-Nicaragua highlands	Michigan-Nicaragua dry forest	Michigan-Nicaragua wet forest	Michigan-Peru wet forest	Georgia-Nicaragua highlands	Georgia-Nicaragua dry forest	Georgia-Nicaragua wet forest	Georgia-Peru wet forest	Nicaragua highlands-Nicaragua dry forest	Nicaragua highlands-Nicaragua wet forest	Nicaragua highlands-Peru wet forest	Nicaragua dry forest-Nicaragua wet forest	Nicaragua dry forest-Peru wet forest	Nicaragua wet forest-Peru wet forest
Firmicutes Shannon diff	-0.529875023	0.810274308	0.319364044	0.802435097	0.780586839	0.280399285	-0.210510979	0.272560074	0.250711815	0.490910264	-0.007839211	-0.029687469	0.483071053	0.461222794	-0.021848259
Firmicutes Shannon lwr	-1.308024465	0.032124867	-0.458785397	0.024285656	0.002437397	-0.497750157	-0.98866042	-0.505589367	-0.527437626	-0.287239178	-0.785988652	-0.807836911	-0.295078388	-0.316926647	-0.7999977
Firmicutes Shannon upr	0.248274418	1.58842375	1.097513486	1.580584539	1.55873628	1.058548726	0.567638462	1.050709515	1.028861257	1.269059705	0.770310231	0.748461972	1.261220494	1.239372236	0.756301183
Firmicutes Shannon p adj	0.360192202	0.03624999	0.838088946	0.039257992	0.048818054	0.899703733	0.96893775	0.910095586	0.935461753	0.447601568	0.999999997	0.999997549	0.466053143	0.518507378	0.999999469
Proteobacteria Shannon diff	0.193918697	0.116873754	0.037785387	-0.468281744	-0.485912683	0.310792451	0.231704083	-0.274363047	-0.291993986	0.079088368	-0.585155498	-0.602786437	-0.506067131	-0.523698069	-0.017630939
Proteobacteria Shannon lwr	-0.471999055	-0.549043998	-0.628132365	-1.134199496	-1.151830435	-0.355125301	-0.434213669	-0.940280799	-0.957911738	-0.586829384	-1.25107325	-1.268704189	-1.171984883	-1.189615821	-0.683548691
Proteobacteria Shannon upr	0.859836449	0.782791506	0.703703139	0.197636008	0.180005069	0.976710203	0.897621835	0.391554705	0.373923766	0.74500612	0.080762254	0.063131315	0.159850621	0.142219683	0.648286813
Proteobacteria Shannon p adj	0.957487547	0.995627548	0.999982316	0.324187443	0.284091456	0.751025222	0.912391852	0.835867539	0.796774396	0.99932676	0.118475766	0.099216402	0.242128292	0.208935299	0.999999604
Firmicutes Faith diff	-5.839283651	0.291734978	7.933033651	0.50159548	10.15178365	-5.547548673	2.09375	-5.337688171	4.3125	-7.641298673	0.209860502	9.860048673	-7.431438171	2.21875	9.650188171
Firmicutes Faith lwr	-9.853110319	-3.72209169	3.919206983	-3.512231188	6.137956983	-9.561375341	-1.920076668	-9.351514839	0.298673332	-11.65512534	-3.803966166	5.846222005	-11.44526484	-1.795076668	5.636361503
Firmicutes Faith upr	-1.825456983	4.305561646	11.94686032	4.515422148	14.16561032	-1.533722005	6.107576668	-1.323861503	8.326326668	-3.627472005	4.22368717	13.87387534	-3.417611503	6.232576668	13.66401484
Firmicutes Faith p adj	0.000609041	0.999944035	7.19E-07	0.999198959	1.34E-10	0.001366735	0.663344624	0.002389917	0.027235386	2.01E-06	0.999989089	4.44E-10	4.15E-06	0.604993716	1.04E-09
Proteobacteria Faith diff	-15.96446493	-0.696822588	10.83946493	-0.533091309	11.62071493	-16.66128752	-5.125	-16.49755624	-4.34375	-11.53628752	0.16373128	12.31753752	-11.37255624	0.78125	12.15380624
Proteobacteria Faith lwr	-19.6248438	-4.386602564	7.179086059	-4.193470178	7.960336059	-20.35106749	-8.78537887	-20.15793511	-8.00412887	-15.22606749	-3.526048696	8.627757542	-15.03293511	-2.87912887	8.493427368
Proteobacteria Faith upr	-12.30408606	2.992957387	14.4998438	3.127287561	15.2810938	-12.97150754	-1.46462113	-12.83717737	-0.68337113	-7.846507542	3.853511255	16.00731749	-7.712177368	4.44162887	15.81418511
Proteobacteria Faith p adj	8.66E-14	0.99424652	2.23E-13	0.998321736	1.44E-13	8.59E-14	0.001123383	8.59E-14	0.009960098	1.46E-13	0.999995176	1.44E-13	1.49E-13	0.989864383	1.43E-13
all host.spec diff	0.232464384	-0.142494275	-0.200707721	0.400438807	-0.262294154	0.089970109	0.031756663	0.632903191	-0.02982977	0.058213446	0.542933082	-0.119799879	0.601146529	-0.061586433	-0.662732961
all host.spec lwr	-0.12858022	-0.50353888	-0.561752326	0.039394203	-0.623338759	-0.271074496	-0.329287942	0.271858587	-0.390874375	-0.302831158	0.181888478	-0.480844483	0.240101924	-0.422631037	-1.023777566
all host.spec upr	0.593508989	0.218550329	0.160336883	0.761483412	0.09875045	0.451014713	0.392801267	0.993947796	0.331214834	0.419258051	0.903977687	0.241244726	0.962191133	0.299458172	-0.301688357
all host.spec p adj	0.441536589	0.870316845	0.6073282	0.019711955	0.301726962	0.980597857	0.999864554	9.69E-06	0.999900544	0.997417842	0.000276932	0.93400569	3.34E-05	0.99662507	2.87E-06
Firm host.spec diff	0.35446781	0.110706697	-0.027525892	0.892057579	-0.133884581	0.465174506	0.326941917	1.246525388	0.220583229	0.138232589	0.781350882	-0.244591278	0.919583471	-0.106358689	-1.02594216
Firm host.spec lwr	-0.525374309	-0.699231874	-0.865959683	0.082119008	-0.94036865	-0.232436608	-0.40355928	0.548914274	-0.473014157	-0.506368321	0.174276257	-0.847049298	0.274982561	-0.746613638	-1.62840018
Firm host.spec upr	1.234309929	0.920645267	0.810907898	1.701996149	0.672599488	1.16278562	1.057443115	1.944136502	0.914180614	0.782833499	1.388425506	0.357866743	1.564184381	0.53389626	-0.423484139
Firm host.spec p adj	0.857423727	0.998796015	0.999998956	0.021379288	0.996944852	0.396500863	0.79386675	7.86E-06	0.943236958	0.98989314	0.003571314	0.853384234	0.000775221	0.996935309	2.48E-05
number positive pairs diff	-8.86	15.46	17.68	17.06	0.54	6.6	8.82	8.2	-8.32	-2.22	1.6	-14.92	-0.62	-17.14	-16.52
number positive pairs lwr	-14.82497432	9.495025677	11.71502568	11.09502568	-5.424974323	0.635025677	2.855025677	2.235025677	-14.28497432	-8.184974323	-4.364974323	-20.88497432	-6.584974323	-23.10497432	-22.48497432
number positive pairs upr	-2.895025677	21.42497432	23.64497432	23.02497432	6.504974323	12.56497432	14.78497432	14.16497432	-2.355025677	3.744974323	7.564974323	-8.955025677	5.344974323	-11.17502568	-10.55502568
number positive pairs p adj	0.000391851	1.80E-11	7.71E-13	8.67E-13	0.999838751	0.02045045	0.000424309	0.001396743	0.001116061	0.893847446	0.972422247	8.92E-11	0.999682129	8.46E-13	1.38E-12
number negative pairs diff	-8.86	15.46	17.68	17.06	0.54	6.6	8.82	8.2	-8.32	-2.22	1.6	-14.92	-0.62	-17.14	-16.52
number negative pairs lwr	-14.82497432	9.495025677	11.71502568	11.09502568	-5.424974323	0.635025677	2.855025677	2.235025677	-14.28497432	-8.184974323	-4.364974323	-20.88497432	-6.584974323	-23.10497432	-22.48497432
number negative pairs upr	-2.895025677	21.42497432	23.64497432	23.02497432	6.504974323	12.56497432	14.78497432	14.16497432	-2.355025677	3.744974323	7.564974323	-8.955025677	5.344974323	-11.17502568	-10.55502568
number negative pairs p adj	0.000391851	1.80E-11	7.71E-13	8.67E-13	0.999838751	0.02045045	0.000424309	0.001396743	0.001116061	0.893847446	0.972422247	8.92E-11	0.999682129	8.46E-13	1.38E-12
mean abundance positive pairs diff	0.184941042	2.424198129	1.672262077	-0.090342948	0.084154691	2.609139171	1.857203119	0.094598094	0.269095733	0.751936052	-2.514541077	-2.340043438	-1.762605025	-1.588107386	0.174497639
mean abundance positive pairs lwr	-0.827457185	1.411799902	0.65986385	-1.102741175	-0.928243535	1.596740944	0.844804892	-0.917800133	-0.743302493	-0.260462175	-3.526939303	-3.352441664	-2.775003251	-2.600505612	-0.837900587
mean abundance positive pairs upr	1.197339269	3.436596355	2.684660303	0.922055279	1.096552918	3.621537397	2.869601345	1.106996321	1.28149396	1.764334278	-1.50214285	-1.327645211	-0.750206798	-0.575709159	1.186895866
mean abundance positive pairs p adj	0.995193868	5.79E-10	4.91E-05	0.999849772	0.999894126	2.33E-11	4.07E-06	0.99981157	0.973497465	0.274452278	1.22E-10	2.40E-09	1.50E-05	0.000141951	0.996345493
mean phylo distance positive pairs diff	0.184941042	2.424198129	1.672262077	-0.090342948	0.084154691	2.609139171	1.857203119	0.094598094	0.269095733	0.751936052	-2.514541077	-2.340043438	-1.762605025	-1.588107386	0.174497639
mean phylo distance positive pairs lwr	-0.827457185	1.411799902	0.65986385	-1.102741175	-0.928243535	1.596740944	0.844804892	-0.917800133	-0.743302493	-0.260462175	-3.526939303	-3.352441664	-2.775003251	-2.600505612	-0.837900587
mean phylo distance positive pairs upr	1.197339269	3.436596355	2.684660303	0.922055279	1.096552918	3.621537397	2.869601345	1.106996321	1.28149396	1.764334278	-1.50214285	-1.327645211	-0.750206798	-0.575709159	1.186895866
mean phylo distance positive pairs p adj	0.995193868	5.79E-10	4.91E-05	0.999849772	0.999894126	2.33E-11	4.07E-06	0.99981157	0.973497465	0.274452278	1.22E-10	2.40E-09	1.50E-05	0.000141951	0.996345493
mean phylo distance hosts diff	0.184941042	2.424198129	1.672262077	-0.090342948	0.084154691	2.609139171	1.857203119	0.094598094	0.269095733	0.751936052	-2.514541077	-2.340043438	-1.762605025	-1.588107386	0.174497639
mean phylo distance hosts lwr	-0.827457185	1.411799902	0.65986385	-1.102741175	-0.928243535	1.596740944	0.844804892	-0.917800133	-0.743302493	-0.260462175	-3.526939303	-3.352441664	-2.775003251	-2.600505612	-0.837900587
mean phylo distance hosts upr	1.197339269	3.436596355	2.684660303	0.922055279	1.096552918	3.621537397	2.869601345	1.106996321	1.28149396	1.764334278	-1.50214285	-1.327645211	-0.750206798	-0.575709159	1.186895866
mean phylo distance hosts p adj	0.995193868	5.79E-10	4.91E-05	0.999849772	0.999894126	2.33E-11	4.07E-06	0.99981157	0.973497465	0.274452278	1.22E-10	2.40E-09	1.50E-05	0.000141951	0.996345493
mean modularity diff	-0.075134396	0.044549084	0.043797958	0.097835764	0.137492777	-0.030585312	-0.031336438	0.022701368	0.062358381	0.000751125	0.053286681	0.092943694	0.054037806	0.093694819	0.039657013
mean modularity lwr	-0.093323867	0.026359613	0.025608488	0.079646293	0.119303306	-0.048774783	-0.049525908	0.004511897	0.044168911	-0.017438346	0.03509721	0.074754223	0.035848335	0.075505348	0.021467542
mean modularity upr	-0.056944925	0.062738554	0.061987429	0.116025235	0.155682248	-0.012395842	-0.013146967	0.040890839	0.080547852	0.018940596	0.071476151	0.111133164	0.072227276	0.111884289	0.057846484
mean modularity p adj	7.01E-13	2.23E-10	4.59E-10	6.97E-13	6.97E-13	3.33E-05	1.92E-05	0.005336101	7.52E-13	0.999996718	7.84E-13	6.97E-13	7.68E-13	6.97E-13	2.10E-08
mean number modules diff	-0.02	0.28	-0.34	-0.1	0.18	0.26	-0.36	-0.12	0.16	0.62	-0.38	-0.1	0.24	0.52	0.28
mean number modules lwr	-0.374993718	-0.074993718	-0.694993718	-0.454993718	-0.174993718	-0.094993718	-0.714993718	-0.474993718	-0.194993718	0.265006282	-0.734993718	-0.454993718	-0.114993718	0.165006282	-0.074993718
mean number modules upr	0.334993718	0.634993718	0.014993718	0.254993718	0.534993718	0.614993718	-0.005006282	0.234993718	0.514993718	0.974993718	-0.025006282	0.254993718	0.594993718	0.874993718	0.634993718
mean number modules p adj	0.999984593	0.21292548	0.06922621	0.96590893	0.693434885	0.289603903	0.044683526	0.927187207	0.788808149	1.39E-05	0.027995468	0.96590893	0.380285284	0.000499403	0.21292548
mean size modules diff	-1.321	0.580666667	4.264	2.577333333	0.580666667	-0.740333333	2.943	1.256333333	-0.740333333	-3.683333333	1.996666667	0	-1.686666667	-3.683333333	-1.996666667
mean size modules lwr	-3.841033064	-1.939366397	1.743966936	0.05730027	-1.939366397	-3.260366397	0.422966936	-1.26369973	-3.260366397	-6.203366397	-0.523366397	-2.520033064	-4.20669973	-6.203366397	-4.51669973
mean size modules upr	1.199033064	3.10069973	6.784033064	5.097366397	3.10069973	1.77969973	5.463033064	3.776366397	1.77969973	-1.16330027	4.51669973	2.520033064	0.833366397	-1.16330027	0.523366397
mean size modules p adj	0.662163047	0.985964732	2.89E-05	0.041672642	0.985964732	0.959213363	0.011663686	0.708640949	0.959213363	0.00051847	0.208571486	1	0.391986633	0.00051847	0.208571486
mean host number per module diff	-1.321	0.580666667	4.264	2.577333333	0.580666667	-0.740333333	2.943	1.256333333	-0.740333333	-3.683333333	1.996666667	0	-1.686666667	-3.683333333	-1.996666667
mean host number per module lwr	-3.841033064	-1.939366397	1.743966936	0.05730027	-1.939366397	-3.260366397	0.422966936	-1.26369973	-3.260366397	-6.203366397	-0.523366397	-2.520033064	-4.20669973	-6.203366397	-4.51669973
mean host number per module upr	1.199033064	3.10069973	6.784033064	5.097366397	3.10069973	1.77969973	5.463033064	3.776366397	1.77969973	-1.16330027	4.51669973	2.520033064	0.833366397	-1.16330027	0.523366397
mean host number per module p adj	0.662163047	0.985964732	2.89E-05	0.041672642	0.985964732	0.959213363	0.011663686	0.708640949	0.959213363	0.00051847	0.208571486	1	0.391986633	0.00051847	0.208571486
ASV phylo. clustering in modules diff	-0.008941831	-0.037669513	-0.038847359	-0.040645894	-0.038364234	-0.046611344	-0.04778919	-0.049587725	-0.047306065	0.001177846	-0.002976381	-0.000694721	-0.001798534	0.000483126	0.00228166
ASV phylo. clustering in modules lwr	-0.020710945	-0.049438627	-0.050616473	-0.052415008	-0.050133348	-0.058380458	-0.059558304	-0.061356839	-0.059075178	-0.010591268	-0.014745495	-0.012463835	-0.013567648	-0.011285988	-0.009487454
ASV phylo. clustering in modules upr	0.002827283	-0.025900399	-0.027078245	-0.02887678	-0.02659512	-0.03484223	-0.036020076	-0.037818611	-0.035536951	0.01294696	0.008792733	0.011074393	0.00997058	0.01225224	0.014050774
ASV phylo. clustering in modules p adj	0.25050121	7.51E-13	7.53E-13	7.53E-13	7.54E-13	7.14E-13	7.05E-13	6.99E-13	7.09E-13	0.999735978	0.978709242	0.999980574	0.997938728	0.999996814	0.993652575
host phylo. clustering in modules diff	0.324753074	-0.146098301	-0.156273176	0.245517172	0.494965409	0.178654773	0.168479898	0.570270246	0.819718484	0.010174875	0.391615473	0.64106371	0.401790348	0.651238586	0.249448238
host phylo. clustering in modules lwr	0.080342484	-0.390508891	-0.400683766	0.001106582	0.250554819	-0.065755817	-0.075930692	0.325859656	0.575307894	-0.234235715	0.147204883	0.39665312	0.157379758	0.406827995	0.005037647
host phylo. clustering in modules upr	0.569163665	0.098312289	0.088137414	0.489927762	0.739376	0.423065363	0.412890488	0.814680836	1.064129074	0.254585465	0.636026063	0.885474301	0.646200938	0.895649176	0.493858828
host phylo. clustering in modules p adj	0.002305318	0.523120979	0.445415876	0.04823746	2.43E-07	0.291764637	0.357809807	1.66E-09	7.55E-13	0.999996583	9.29E-05	1.05E-11	5.44E-05	5.27E-12	0.042397445
